# A new haplotype-resolved turkey genome to enable turkey genetics and genomics research

**DOI:** 10.1101/2022.08.18.504375

**Authors:** Carolina P. Barros, Martijn F.L. Derks, Jeff Mohr, Benjamin Wood, Richard P.M.A. Crooijmans, Hendrik-Jan Megens, Marco C.A.M. Bink, Martien A.M. Groenen

**Affiliations:** Wageningen University and Research, Wageningen, Netherlands; Hybrid Turkeys, Kitchener, ON, Canada; School of Veterinary Science, University of Queensland, Gatton, QLD, Australia; Hendrix Genetics Research, Technology & Services, Boxmeer, Netherlands

**Keywords:** Genome assembly, Turkey genomics, trio-binning, animal breeding

## Abstract

**Background:** The domesticated turkey (*Meleagris gallopavo*) is a species of significant agricultural importance and is the second largest contributor, behind broiler chickens, to world poultry meat production. The previous genome is of draft quality and partly based on the chicken (*Gallus gallus*) genome. A high-quality reference genome of *Meleagris gallopavo* is essential for turkey genomics and genetics research and the breeding industry.

**Results:** By adopting the trio-binning approach, we were able to assemble a high-quality chromosome-level F1 assembly and two parental haplotype assemblies, leveraging long-read technologies and genomewide chromatin interaction data (Hi-C). These assemblies cover 35 chromosomes in a single scaffold and show improved genome completeness and continuity. The three assemblies are of higher quality than the previous draft quality assembly and comparable to the current chicken assemblies (GRCg6a and GRCg7). Comparative analyses reveal a large inversion of around 19 Mbp on the Z chromosome not found in other Galliformes. Structural variation between the parent haplotypes were identified in genes involved in growth providing new target genes for breeding.

**Conclusions:** Collectively, we present a new high quality chromosome level turkey genome, which will significantly contribute to turkey and avian genomics research and benefit the turkey breeding industry.
