## Supplementary material for "A new haplotype-resolved turkey genome to enable turkey genetics and genomics research": SupplementaryFile2.xlsx

### Sheet: Sheet1
Orthogroup	Coturnix_japonica_2.0	GRCg6a	GRCg7b	NumMel1.0	Mgal_WU_HG_1.0	Total	Expansion/contraction	Best match protein	Symbol	Species	Function
OG0000000	2	45	13	2	118	194	EXPANSION	XP_014808909.1 PREDICTED: uncharacterized protein LOC106894636	LOC106894636	Calidris pugnax (BIRD)	-
OG0000001	21	72	18	13	0	143	CONTRACTION	CAO79264.1 immunoglobulin heavy chain variable region	IGVH	Gallus gallus	subunit of antibody (imunoglobulin). Variable domains are important for binding antigen
OG0000005	6	2	18	15	37	99	EXPANSION	XP_019466185.1 PHD finger protein 7-like isoform X1	PHF7	Meleagris gallopavo	acts during spermiogenesis for histone-to-histone protamine exchange and is a determinant of male fertility in Drosophila and the mouse.
OG0000021	2	10	11	3	25	61	EXPANSION	XP_040548192.1 feather keratin 1-like	LOC107057537	Gallus gallus	cytoskeleton
OG0000030	6	9	4	3	15	50	EXPANSION	NP_001264680.1 feather keratin 1	FK1	Gallus gallus	cytoskeleton
OG0000041	0	0	1	0	9	44	EXPANSION	XP_042722708.1 LOW QUALITY PROTEIN: uncharacterized protein LOC122177400	LOC122177400	Lagopus (BIRD)	AAA49027.1 reverse transcriptase, partial [Gallus gallus] (not top of table, but high scores)
OG0000048	1	10	5	0	17	41	EXPANSION	XP_003214222.2 LOW QUALITY PROTEIN: feather keratin Cos1-2	LOC100543858	Meleagris gallopavo	cytoskeleton
OG0000065	0	0	6	1	19	33	EXPANSION	XP_040518421.1 maestro heat-like repeat-containing protein family member 2B	LOC101748457	Gallus gallus	sperm capacitation in humans
OG0000070	6	5	11	6	2	31	CONTRACTION	XP_046797883.1 inositol 1,4,5-trisphosphate receptor-interacting protein-like	LOC107053594	Gallus gallus	This gene encodes a membrane-associated protein that binds the inositol 1,4,5-trisphosphate receptor (ITPR). The encoded protein enhances the sensitivity of ITPR to intracellular calcium signaling
OG0000127	2	3	3	2	6	23	EXPANSION	XP_024997907.2 fibrinogen-like protein 1-like protein isoform X1	LOC112530086/FGL1	Gallus gallus	belongs to the fibrinogen family that can induce hepatocyte proliferation and recover liver injury. immune suppressive molecule for regulation of immune homeostasis
OG0000150	0	3	5	0	10	22	EXPANSION	NP_001104598.2 protocadherin alpha-11 precursor	PCDHA11	Gallus gallus	Potential calcium-dependent cell-adhesion protein. May be involved in the establishment and maintenance of specific neuronal connections in the brain. (human)
OG0000328	2	0	2	2	7	15	EXPANSION	XP_010711279.2 LOW QUALITY PROTEIN: uncharacterized protein LOC104911559	LOC104911559	Meleagris gallopavo	-
OG0000883	1	0	0	0	11	12	EXPANSION	XP_010711147.2 PHD finger protein 7-like isoform X2	PHF7	Meleagris gallopavo	acts during spermiogenesis for histone-to-histone protamine exchange and is a determinant of male fertility in Drosophila and the mouse.
OG0000926	1	1	1	1	4	11	EXPANSION	XP_040512100.1 E3 ubiquitin-protein ligase TRIM36 isoform X5	Trim36	Gallus gallus	E3 ubiquitin-protein ligase which mediates ubiquitination and subsequent proteasomal degradation of target proteins (PubMed:19232519).
OG0000973	1	1	1	1	6	11	EXPANSION	XP_040526691.1 testis-specific serine/threonine-protein kinase 6-like	TSSK6	Gallus gallus	TSSK6, also called SSTK, is expressed at the head of elongated sperm. It can phosphorylate histones and associate with heat shock protens HSP90 and HSC70. Male mice deficient in TSSK6 are infertile, showing spermatogenic impairment including reduced sperm counts, impaired DNA condensation, abnormal morphology and decreased motility rates
OG0000980	1	0	1	0	5	11	EXPANSION	XP_031410797.1 heat shock transcription factor, Y-linked-like isoform X1	HSFY1	Meleagris gallopavo	Heat shock factors (HSFs) are essential for all organisms to survive exposures to stress, as they bind heat shock elements to induce transcription of heat shock proteins (HSPs). In addition, the HSFs are important. HSFY1 (Heat Shock Transcription Factor Y-Linked 1) is a Protein Coding gene. Diseases associated with HSFY1 include Spermatogenic Failure, Y-Linked, 2 and Y Chromosome Infertility. HSF…
OG0000987	0	0	0	0	11	11	EXPANSION	XP_019477689.1 E3 ubiquitin-protein ligase Topors-like	Topors	Meleagris gallopavo	matches not found with other birds. Eval = 0.001. Functions as a ubiquitin-protein E3 ligase. Negatively regulates the transcriptional repressor h/hairy by promoting its ubiquitination and subsequent degradation. Also directs the nuclear organization of the gypsy chromatin insulator
OG0001025	1	0	1	0	4	10	EXPANSION	XP_019472230.1 TCR gamma alternate reading frame protein	TARP	Meleagris gallopavo	In some non-lymphoid tissues, the unrearranged T cell receptor gamma (TRG@) locus is expressed. The resulting transcript contains a subset of the TRG@ gene segments and is shorter than TRG@ transcripts expressed in lymphoid tissues. T
OG0001033	1	1	1	1	4	10	EXPANSION	NP_001026680.2 maternal embryonic leucine zipper kinase	MELK	Gallus gallus	Enables calcium ion binding activity; non-membrane spanning protein tyrosine kinase activity; and protein serine/threonine kinase activity. Involved in apoptotic process; cell population proliferation; and protein autophosphorylation. Located in cell cortex and plasma membrane. Diseases associated with MELK include Ovarian Cancer and Colorectal Cancer
OG0001093	0	1	1	1	4	10	EXPANSION	XP_010706607.1 coiled-coil domain-containing protein 81-like	CCDC81	Meleagris gallopavo	Proteins in this family contain coiled-coil domains. The function of this family is unclear
OG0011292	0	1	1	0	4	7	EXPANSION	XP_046794136.1 E3 ubiquitin-protein ligase Topors-like isoform X1	Topors	Gallus gallus	matches not found with other birds. Eval = 0.001. Functions as a ubiquitin-protein E3 ligase. Negatively regulates the transcriptional repressor h/hairy by promoting its ubiquitination and subsequent degradation. Also directs the nuclear organization of the gypsy chromatin insulator
OG0011308	0	0	0	0	7	7	EXPANSION	NXJ12380.1 CCNF protein	CCNF	Odontophorus gujanensis (BIRD)	This gene encodes a member of the cyclin family. Cyclins are important regulators of cell cycle transitions through their ability to bind and activate cyclin-dependent protein kinases.
OG0011309	0	0	0	0	7	7	EXPANSION	XP_012352490.1 probable E3 ubiquitin-protein ligase HERC4 isoform X3	HERC4	nomascus leucogenys (GIBBON)	Probable E3 ubiquitin-protein ligase involved in either protein trafficking or in the distribution of cellular structures. Required for spermatozoon maturation and fertility, and for the removal of the cytoplasmic droplet of the spermatozoon
OG0013121	0	0	1	0	5	6	EXPANSION	XP_019465666.1 uncharacterized protein LOC109363752	LOC109363752	Meleagris gallopavo	-
OG0013790	0	0	1	0	4	5	EXPANSION	EPJ32518.1 putative senescence-associated protein	CP061683_2620	Chlamydia psittaci 06-1683 (BACTERIA)	Chlamydia psittaci is an important zoonotic factor associated with human and animal atypical pneumonia
OG0013797	0	0	0	0	5	5	EXPANSION	XP_010725553.1 protein MANBAL-like	LOC104916244/MANBAL	Meleagris gallopavo	Predicted to be integral component of membrane
OG0013798	0	0	0	0	5	5	EXPANSION	EAW60506.1 hCG2040996, partial	hCG2040996	Homo sapiens	-
OG0013799	0	0	0	0	5	5	EXPANSION	KAG2608880.1 hypothetical protein PVAP13_4KG009300	-	Panicum virgatum (SWITCHGRASS)	-
OG0014231	0	0	0	0	4	4	EXPANSION	KIO47619.1 hypothetical protein BA92_00060	-	Sanguibacteroides justesenii (BACTERIA)	-
