## Supplementary material for "A new haplotype-resolved turkey genome to enable turkey genetics and genomics research": SupplementaryFile5.xlsx

### Sheet: SupplementaryFile4
Table 1: Stop-gained variants identified in either or one of the two parent assemblies.
# LoF variants	GeneID	Turkey_5.1	Chicken	Gene name	Gene description
4	ENSMGAG00010009716	ENSMGAG00000017059	ENSGALG00000009995	AKAP6	A-kinase anchoring protein 6 [Source:NCBI gene;Acc:423314]
4	ENSMGAG00010002544	ENSMGAG00000011074	ENSGALG00000010448	LTBP1	latent transforming growth factor beta binding protein 1 [Source:NCBI gene;Acc:421461]
4	ENSMGAG00010018855	None	ENSGALG00000010812	RYR2	ryanodine receptor 2 [Source:NCBI gene;Acc:421508]
4	ENSMGAG00010005309	ENSMGAG00000020656	ENSGALG00000039573		RAS protein activator like 3 [Source:NCBI gene;Acc:426166]
3	ENSMGAG00010018878	ENSMGAG00000004865	ENSGALG00000003930	APBA2	amyloid beta precursor protein binding family A member 2 [Source:NCBI gene;Acc:415386]
3	ENSMGAG00010000020	ENSMGAG00000013035	ENSGALG00000040098	EEF1D	eukaryotic translation elongation factor 1 delta [Source:NCBI gene;Acc:107049004]
3	ENSMGAG00010003193	ENSMGAG00000006790	ENSGALG00000007944	HECW2	HECT, C2 and WW domain containing E3 ubiquitin protein ligase 2 [Source:NCBI gene;Acc:424050]
3	ENSMGAG00010010180	ENSMGAG00000015493	ENSGALG00000016758	LIPT1	lipoyltransferase 1 [Source:NCBI gene;Acc:418697]
3	ENSMGAG00010020832	ENSMGAG00000006291	ENSGALG00000003120	NCOR2	nuclear receptor corepressor 2 [Source:NCBI gene;Acc:416815]
3	ENSMGAG00010003073	ENSMGAG00000011271	ENSGALG00000034424	PPP1R42	protein phosphatase 1 regulatory subunit 42 [Source:NCBI gene;Acc:420168]
3	ENSMGAG00010019201	ENSMGAG00000010485	ENSGALG00000033730		1-aminocyclopropane-1-carboxylate synthase homolog (inactive) [Source:NCBI gene;Acc:423170]
3	ENSMGAG00010017302	ENSMGAG00000018849	ENSGALG00000051202		leucine-rich repeat-containing protein 51-like [Source:NCBI gene;Acc:107052453]
2	ENSMGAG00010012994	ENSMGAG00000016508	ENSGALG00000033932	BF1	MHC BF1 class I [Source:NCBI gene;Acc:693260]
2	ENSMGAG00010005749	ENSMGAG00000008236	ENSGALG00000054336	CDC25B	M-phase inducer phosphatase 2-like [Source:NCBI gene;Acc:107049885]
2	ENSMGAG00010022605	ENSMGAG00000001055	ENSGALG00000000747	CHD5	chromodomain helicase DNA binding protein 5 [Source:NCBI gene;Acc:100857108]
2	ENSMGAG00010010116	ENSMGAG00000014783	ENSGALG00000016755	CRACDL	CRACD like [Source:HGNC Symbol;Acc:HGNC:33454]
2	ENSMGAG00010008427	ENSMGAG00000011305	ENSGALG00000009328	EIF3A	eukaryotic translation initiation factor 3 subunit A [Source:NCBI gene;Acc:423927]
2	ENSMGAG00010001554	ENSMGAG00000001747	ENSGALG00000042411	GASK1B	family with sequence similarity 198 member B [Source:NCBI gene;Acc:422413]
2	ENSMGAG00010017787	None	ENSGALG00000027287	HK3	hexokinase 3 (white cell) [Source:NCBI gene;Acc:768421]
2	ENSMGAG00010001303	ENSMGAG00000012147	ENSGALG00000029378	ITGA9	integrin subunit alpha 9 [Source:NCBI gene;Acc:420757]
2	ENSMGAG00010022974	ENSMGAG00000010850	ENSGALG00000032181	LRP4	LDL receptor related protein 4 [Source:NCBI gene;Acc:423189]
2	ENSMGAG00010002848	None	ENSGALG00000045136	POLG	DNA polymerase gamma, catalytic subunit [Source:NCBI gene;Acc:404292]
2	ENSMGAG00010017549	ENSMGAG00000016790	ENSGALG00000016893	UGGT2	UDP-glucose glycoprotein glucosyltransferase 2 [Source:NCBI gene;Acc:418785]
2	ENSMGAG00010018071	ENSMGAG00000000769	ENSGALG00000045614
2	ENSMGAG00010009528	ENSMGAG00000002072	ENSGALG00000048042		RAB GTPase activating protein 1 like [Source:NCBI gene;Acc:424438]
2	ENSMGAG00010001393	ENSMGAG00000022703	ENSGALG00000053933
1	ENSMGAG00010016070	ENSMGAG00000012056	ENSGALG00000050760	ADCY6	adenylate cyclase type 6-like [Source:NCBI gene;Acc:107050028]
1	ENSMGAG00010005570	ENSMGAG00000009063	ENSGALG00000039974	AKAP8L	A-kinase anchoring protein 8 like [Source:NCBI gene;Acc:776856]
1	ENSMGAG00010005237	ENSMGAG00000003327	ENSGALG00000008168	ANKRD16	ankyrin repeat domain 16 [Source:NCBI gene;Acc:416688]
1	ENSMGAG00010018690	ENSMGAG00000012895	ENSGALG00000027122	APPL2	adaptor protein, phosphotyrosine interacting with PH domain and leucine zipper 2 [Source:NCBI gene;Acc:418075]
1	ENSMGAG00010022135	ENSMGAG00000008858	ENSGALG00000008443	ARHGDIA	Rho GDP dissociation inhibitor alpha [Source:NCBI gene;Acc:769231]
1	ENSMGAG00010002327	ENSMGAG00000010637	ENSGALG00000015196	ASXL3	additional sex combs like 3, transcriptional regulator [Source:NCBI gene;Acc:421102]
1	ENSMGAG00010022401	ENSMGAG00000015077	ENSGALG00000017073	BRCA2	BRCA2, DNA repair associated [Source:NCBI gene;Acc:374139]
1	ENSMGAG00010006305	None	ENSGALG00000044654	C22orf39	chromosome 22 open reading frame 39 [Source:NCBI gene;Acc:101751757]
1	ENSMGAG00010004048	ENSMGAG00000002684	ENSGALG00000009714	CBR4	carbonyl reductase 4 [Source:NCBI gene;Acc:422435]
1	ENSMGAG00010002077	ENSMGAG00000016137	ENSGALG00000039146	CCR4	C-C motif chemokine receptor 4 [Source:NCBI gene;Acc:428457]
1	ENSMGAG00010017433	ENSMGAG00000014505	ENSGALG00000015821	CCT8	chaperonin containing TCP1 subunit 8 [Source:NCBI gene;Acc:418486]
1	ENSMGAG00010005909	ENSMGAG00000003341	ENSGALG00000034919	CDK2AP1	cyclin dependent kinase 2 associated protein 1 [Source:NCBI gene;Acc:416826]
1	ENSMGAG00010006397	ENSMGAG00000011541	ENSGALG00000032316	CDV3	CDV3 homolog [Source:NCBI gene;Acc:420693]
1	ENSMGAG00010007814	ENSMGAG00000008628	ENSGALG00000035625	CEP192	centrosomal protein 192 [Source:NCBI gene;Acc:421043]
1	ENSMGAG00010000821	ENSMGAG00000014105	ENSGALG00000016565	CHRNA2	cholinergic receptor nicotinic alpha 2 subunit [Source:NCBI gene;Acc:395607]
1	ENSMGAG00010005624	ENSMGAG00000005787	ENSGALG00000004901	CORO1C	coronin 1C [Source:NCBI gene;Acc:416893]
1	ENSMGAG00010015486	None	ENSGALG00000014747	CWC27	CWC27 spliceosome associated protein homolog [Source:NCBI gene;Acc:427159]
1	ENSMGAG00010009405	ENSMGAG00000011507	ENSGALG00000010857	DAB1	DAB1, reelin adaptor protein [Source:NCBI gene;Acc:374083]
1	ENSMGAG00010014070	ENSMGAG00000005954	ENSGALG00000002164	DDX59	DEAD-box helicase 59 [Source:NCBI gene;Acc:424346]
1	ENSMGAG00010014546	ENSMGAG00000017774	ENSGALG00000006305	DTYMK	deoxythymidylate kinase [Source:NCBI gene;Acc:770258]
1	ENSMGAG00010005670	ENSMGAG00000016563	ENSGALG00000003699	EBF1	early B-cell factor 1 [Source:NCBI gene;Acc:395512]
1	ENSMGAG00010008266	ENSMGAG00000009187	ENSGALG00000035816	FDXR	ferredoxin reductase [Source:NCBI gene;Acc:769635]
1	ENSMGAG00010018365	ENSMGAG00000002311	ENSGALG00000036742	GATSL2	GATS protein like 2 [Source:NCBI gene;Acc:417483]
1	ENSMGAG00010014995	ENSMGAG00000003264	ENSGALG00000043754	GLUL	glutamate-ammonia ligase [Source:NCBI gene;Acc:396489]
1	ENSMGAG00010008795	ENSMGAG00000001372	ENSGALG00000001925	GNB1L	G protein subunit beta 1 like [Source:NCBI gene;Acc:416781]
1	ENSMGAG00010016947	ENSMGAG00000008154	ENSGALG00000011221	GPAT3	glycerol-3-phosphate acyltransferase 3 [Source:NCBI gene;Acc:422610]
1	ENSMGAG00010005277	ENSMGAG00000014326	ENSGALG00000015136	ILDR1	immunoglobulin like domain containing receptor 1 [Source:NCBI gene;Acc:418358]
1	ENSMGAG00010019422	ENSMGAG00000006621	ENSGALG00000008167	KMT2E	lysine methyltransferase 2E [Source:NCBI gene;Acc:417712]
1	ENSMGAG00010010164	ENSMGAG00000005514	ENSGALG00000005321	LAMA5	laminin subunit alpha 5 [Source:NCBI gene;Acc:428148]
1	ENSMGAG00010002076	ENSMGAG00000010654	ENSGALG00000010359	LRRC41	leucine rich repeat containing 41 [Source:NCBI gene;Acc:424612]
1	ENSMGAG00010018539	ENSMGAG00000011700	ENSGALG00000014464	MTR	5-methyltetrahydrofolate-homocysteine methyltransferase [Source:NCBI gene;Acc:422069]
1	ENSMGAG00010017240	ENSMGAG00000021506	ENSGALG00000001258	NUMA1	nuclear mitotic apparatus protein 1 [Source:NCBI gene;Acc:768717]
1	ENSMGAG00010018633	ENSMGAG00000016842	ENSGALG00000051226	OR1052	olfactory receptor 1052 [Source:NCBI gene;Acc:428831]
1	ENSMGAG00010020856	ENSMGAG00000001633	ENSGALG00000017179	PDGFD	platelet derived growth factor D [Source:NCBI gene;Acc:418978]
1	ENSMGAG00010017950	ENSMGAG00000011556	ENSGALG00000013617	PDGFRL	platelet derived growth factor receptor like [Source:NCBI gene;Acc:769077]
1	ENSMGAG00010000440	ENSMGAG00000011086	ENSGALG00000012211	PDLIM5	PDZ and LIM domain 5 [Source:NCBI gene;Acc:422699]
1	ENSMGAG00010017165	ENSMGAG00000007178	ENSGALG00000006543	PFKL	phosphofructokinase, liver type [Source:NCBI gene;Acc:769850]
1	ENSMGAG00010003498	ENSMGAG00000013874	ENSGALG00000016267	PHF3	PHD finger protein 3 [Source:NCBI gene;Acc:428641]
1	ENSMGAG00010003663	ENSMGAG00000019499	ENSGALG00000037780	PMEPA1	prostate transmembrane protein, androgen induced 1 [Source:NCBI gene;Acc:428166]
1	ENSMGAG00010001724	ENSMGAG00000014627	ENSGALG00000016266	PRRG1	proline rich and Gla domain 1 [Source:NCBI gene;Acc:418582]
1	ENSMGAG00010008413	ENSMGAG00000009920	ENSGALG00000034358	RETSAT	retinol saturase [Source:NCBI gene;Acc:426549]
1	ENSMGAG00010009902	ENSMGAG00000004410	ENSGALG00000039724	RHOF	ras homolog family member F, filopodia associated [Source:NCBI gene;Acc:416848]
1	ENSMGAG00010015944	None	ENSGALG00000037925	RND1	Rho family GTPase 1 [Source:NCBI gene;Acc:101751843]
1	ENSMGAG00010003897	ENSMGAG00000002284	ENSGALG00000036790	RPS27A	ribosomal protein S27a [Source:NCBI gene;Acc:395796]
1	ENSMGAG00010008546	ENSMGAG00000002443	ENSGALG00000004424	SEC16B	SEC16 homolog B, endoplasmic reticulum export factor [Source:NCBI gene;Acc:424431]
1	ENSMGAG00010007876	ENSMGAG00000008671	ENSGALG00000013872	SEH1L	SEH1 like nucleoporin [Source:NCBI gene;Acc:100859886]
1	ENSMGAG00010005542	ENSMGAG00000007233	ENSGALG00000005478	SNX7	sorting nexin 7 [Source:NCBI gene;Acc:424478]
1	ENSMGAG00010008960	ENSMGAG00000003210	ENSGALG00000003880	STX10	syntaxin 10 [Source:NCBI gene;Acc:424413]
1	ENSMGAG00010004615	ENSMGAG00000014968	ENSGALG00000016946	SUGT1	SGT1 homolog, MIS12 kinetochore complex assembly cochaperone [Source:NCBI gene;Acc:418827]
1	ENSMGAG00010000306	ENSMGAG00000008749	ENSGALG00000009512	TFPI2	tissue factor pathway inhibitor 2 [Source:NCBI gene;Acc:420561]
1	ENSMGAG00010014177	ENSMGAG00000002241	ENSGALG00000009567	TLL1	tolloid like 1 [Source:NCBI gene;Acc:395441]
1	ENSMGAG00010010100	ENSMGAG00000013824	ENSGALG00000034773	TOGARAM1	family with sequence similarity 179 member B [Source:NCBI gene;Acc:423595]
1	ENSMGAG00010006172	ENSMGAG00000012033	ENSGALG00000011908	WBP2NL	WBP2 N-terminal like [Source:NCBI gene;Acc:770780]
1	ENSMGAG00010001365	ENSMGAG00000008866	ENSGALG00000016105		dysferlin [Source:NCBI gene;Acc:425353]
1	ENSMGAG00010015128	ENSMGAG00000014166	ENSGALG00000026070		death-associated protein kinase 2-like [Source:NCBI gene;Acc:100857512]
1	ENSMGAG00010018364	None	ENSGALG00000026816
1	ENSMGAG00010008110	ENSMGAG00000000651	ENSGALG00000043772		loss of heterozygosity, 11, chromosomal region 2, gene A [Source:NCBI gene;Acc:419937]
1	ENSMGAG00010006588	ENSMGAG00000017617	ENSGALG00000046098		ubiquitin-conjugating enzyme E2L 6 [Source:NCBI gene;Acc:100858073]
1	ENSMGAG00010016157	ENSMGAG00000001685	ENSGALG00000048616
1	ENSMGAG00010013386	ENSMGAG00000009769	ENSGALG00000048710
1	ENSMGAG00010016159	ENSMGAG00000008247	ENSGALG00000049473		coilin [Source:NCBI gene;Acc:417402]
1	ENSMGAG00010012411	None	ENSGALG00000049562		deleted in malignant brain tumors 1 protein-like [Source:NCBI gene;Acc:768687]
1	ENSMGAG00010013909	None	ENSGALG00000050595		leukocyte immunoglobulin-like receptor subfamily B member 5 [Source:NCBI gene;Acc:107050931]
1	ENSMGAG00010007074	ENSMGAG00000019742	ENSGALG00000050856
1	ENSMGAG00010019029	ENSMGAG00000010211	ENSGALG00000052985		protocadherin gamma-A8-like [Source:NCBI gene;Acc:100858040]
1	ENSMGAG00010020638	ENSMGAG00000014219	ENSGALG00000054992		trypsin II-P29 [Source:NCBI gene;Acc:107054567]
1	ENSMGAG00010020661	ENSMGAG00000014219	ENSGALG00000054992		trypsin II-P29 [Source:NCBI gene;Acc:107054567]
