## Supplementary material for "A new haplotype-resolved turkey genome to enable turkey genetics and genomics research": SupplementaryFile6.xlsx

### Sheet: Sheet1
Table 1: Transcriptome and proteome evidence used for ENSEMBL Annotation.
Transcriptome evidence used for annotation (accessions)	Uniprot evidence (subsets)
ERR1368519	Self SwissProt/TrEMBL PE 1 & 2
ERR5431657	Aves SwissProt/TrEMBL PE 1 & 2
ERR5432110	Human SwissProt/TrEMBL PE 1 & 2
ERR5432257	Other mammals SwissProt/TrEMBL PE 1 & 2
ERR5432909	Reptiles SwissProt/TrEMBL PE 1 & 2
SRR10746605
SRR10746606
SRR10746607
SRR10746608
SRR10746609
SRR10746611
SRR10746612
SRR10746613
SRR10746614
SRR10746615
SRR10746616
SRR10746617
SRR10746618
SRR10746619
SRR10746620
SRR10746621
SRR10746622
SRR10746623
SRR11396418
SRR11396419
SRR11396420
SRR11396421
SRR11396422
SRR11396423
SRR11396424
SRR11396425
SRR11396426
SRR11396427
SRR11396428
SRR11396429
SRR11396430
SRR11396431
SRR11396432
SRR11396433
SRR11396434
SRR11396435
SRR11396436
SRR11396437
SRR11396438
SRR11396439
SRR11396440
SRR11396441
SRR11396442
SRR11396443
SRR11396444
SRR11396445
SRR11396446
SRR11396447
SRR11396448
SRR11396449
SRR11935268
SRR11935269
SRR11935270
SRR11935271
SRR11935288
SRR11935289
SRR11935290
SRR11935291
SRR12727776
SRR12727778
SRR12727779
SRR12727780
SRR12727782
SRR12727783
SRR12727784
SRR12727785
SRR12727786
SRR12727787
SRR12727788
SRR12727789
SRR12727791
SRR12727792
SRR12727793
SRR12727794
SRR12727795
SRR12727796
SRR12727797
SRR12727798
SRR12727799
SRR12727800
SRR12727801
SRR12727802
SRR12727803
SRR12727804
SRR12727805
SRR12727806
SRR12727807
SRR1796056
SRR1796058
SRR1796059
SRR1796067
SRR1796070
SRR1796077
SRR1796079
SRR1796082
SRR1796084
SRR1796085
SRR1796088
SRR1796090
SRR1796119
SRR1797814
SRR1797815
SRR1797820
SRR3084243
SRR3084244
SRR3084247
SRR3084605
SRR3084609
SRR3084610
SRR3084611
SRR3084613
SRR3084614
SRR3084617
SRR3084618
SRR3084620
SRR3084625
SRR3084630
SRR3084632
SRR3084634
SRR3084635
SRR3084637
SRR3084642
SRR3084643
SRR3084645
SRR3084647
SRR3084649
SRR3084652
SRR3084672
SRR3084674
SRR3084675
SRR3084677
SRR3084678
SRR3084681
SRR3084682
SRR3084684
SRR3084685
SRR3084686
SRR3084688
SRR3084689
SRR3084690
SRR3084692
SRR3084693
SRR4106114
SRR4106115
SRR4106132
SRR4106133
SRR4106134
SRR4106224
SRR4106385
SRR4106394
SRR4106403
SRR4106404
SRR4106405
SRR4106406
SRR4106407
SRR4106428
SRR4106429
SRR4106431
SRR4106460
SRR4106461
SRR4106462
SRR4106463
SRR4106464
SRR4106465
SRR4106466
SRR4106467
SRR4244326
SRR4244327
SRR4244328
SRR4244329
SRR4244330
SRR4244331
SRR4244332
SRR4244333
SRR4244334
SRR4244335
SRR4244336
SRR4244337
SRR4244338
SRR4244339
SRR4244340
SRR4244341
SRR4244342
SRR4244343
SRR4244344
SRR4244345
SRR4244346
SRR4244347
SRR4244348
SRR4244349
SRR4244350
SRR4244351
SRR4244352
SRR4244353
SRR4244354
SRR4244355
SRR4244356
SRR4244357
SRR4244358
SRR4244359
SRR4244360
SRR4244361
SRR4244362
SRR4244363
SRR4244364
SRR4244365
SRR4244366
SRR4244367
SRR4244368
SRR4244369
SRR4244370
SRR4244371
SRR4244372
SRR4244373
SRR6354189
SRR6354190
SRR6354191
SRR6354192
SRR6354193
SRR6354194
SRR6354195
SRR6354196
SRR6354197
SRR6354198
SRR6354199
SRR6354200
SRR6354201
SRR6354202
SRR6354203
SRR6354204
SRR6354205
SRR6354206
SRR6354207
SRR6354208
SRR6354209
SRR6354210
SRR6354211
SRR6354212
SRR6354213
SRR6354214
SRR6354215
SRR6354216
SRR6354217
SRR6354218
SRR7771850
SRR7790706
SRR9044382
SRR9044383
SRR9044385
SRR9044386
SRR9044387
SRR9044388
SRR9044389
SRR9044390
SRR9044391
SRR9044392
SRR9044393
SRR9044394
SRR9044395
SRR9044396
SRR9044397
SRR9044398
SRR9044399
SRR9044400
SRR9044401
SRR9044402
SRR9044403
SRR9044404
SRR9044405
SRR9044406
SRR9044407
SRR9044408
SRR9044409
SRR9044410
SRR9044411
SRR9044412
SRR9044413
SRR9044414
SRR9044415
SRR9044416
SRR9044417
SRR9044418
SRR9044419
SRR9044420
SRR9044421
SRR9044422
SRR9044423
SRR9044424
SRR9044425
SRR9044426
SRR9044427
SRR9044428
SRR9044429
SRR9044430
SRR9044431
SRR9044432
SRR9044433
SRR9044434
SRR9044435
SRR9044436
SRR9044437
SRR9044438
SRR9044439
SRR9044440
SRR9044441
